# AcrVIB1 inhibits CRISPR-Cas13b immunity by promoting unproductive crRNA binding accessible to RNase attack

**DOI:** 10.1101/2024.11.17.623997

**Authors:** Katharina G. Wandera, Stefan Schmelz, Angela Migur, Anuja Kibe, Peer Lukat, Tatjana Achmedov, Neva Caliskan, Wulf Blankenfeldt, Chase L. Beisel

## Abstract

Anti-CRISPR proteins (Acrs) inhibit CRISPR-Cas immune defenses, with almost all known Acrs acting on the Cas nuclease-CRISPR (cr)RNA ribonucleoprotein (RNP) complex. Here, we show that AcrVIB1, the only known Acr against Cas13b, principally acts upstream of RNP complex formation by promoting unproductive crRNA binding followed by crRNA degradation. AcrVIB1 tightly binds to Cas13b but not to the Cas13b-crRNA complex, resulting in enhanced rather than blocked crRNA binding. However, the more tightly-bound crRNA does not undergo processing and exhibits altered target RNA binding that fails to activate collateral RNA cleavage. The bound crRNA is also accessible to RNases, leading to crRNA turnover *in vivo* even in the presence of Cas13b. Finally, cryo-EM structures revealed that AcrVIB1 binds a helical domain of Cas13b responsible for securing the crRNA, keeping the domain in an untethered state. These findings reveal an Acr that converts an effector nuclease into a crRNA sink to suppress CRISPR-Cas defense.

**Highlights:**

- AcrVIB1 binds Cas13b in the absence of a crRNA
- The bound AcrVIB1 promotes crRNA binding to Cas13b
- The crRNA binds Cas13b unproductively and is accessible to RNases
- AcrVIB1 binds the Helical-2 domain of Cas13b, preventing it from securing the crRNA
