## Supplementary Table S2 for "AcrVIB1 inhibits CRISPR-Cas13b immunity by promoting unproductive crRNA binding accessible to RNase attack"

### Sheet: Antibodies
Name	Source	Article Number	Dilution
IRDye® 680RD Goat anti-Rabbit IgG	LI-COR Biosciences - GmbH	926-68071
IRDye® 800CW Goat anti-Mouse IgG	LI-COR Biosciences - GmbH	926-32210
6x-His Tag Monoclonal Antibody (HIS.H8)	Life Technologies GmbH	MA121315	1:2,000
ANTI-FLAG(R), ANTIBODY PRODUCED IN RABBIT	Sigma-Aldrich Chemie GmbH	F7425-.2MG	1:2,000
Anti-His-Tag rabbit monoclonal antibody [RM146], Rabbit IgG, Unconjugated 100	Biozol Diagnostica Vertrieb GmbH	RMB-31-1048-00-100	1:2,000
RABBIT ANTI-GRO-EL, IGG FRACTION	Sigma-Aldrich	G6532-.5ML	1:80,000

### Sheet: Buffers
5x Protein loading buffer
SDS	10 %
Tris-HCl 1M (pH=6.8)	500 mM
Bromophenol blue	0.05 %
Glycerol 100%	50 %
DTT	500 mM
10x SDS running buffer
1L
Tris HCl	0.25 M
Glycin	1.92 M
SDS	1 %
10X PBS
NaCL	1.37 M
KCl	26.8 mM
Na2HPO4	99 mM
KH2PO4	19.9 mM
Binding buffer
Tris-HCL pH 7.5	10 mM
NaCl	50 mM
EDTA	10 mM
BSA	0.001
Glycerol	0.05
Nuclease buffer
Tris-HCL pH 7.5	10 mM
NaCl	50 mM
MgCl2	0.5 mM
BSA	0.001
Cleavage buffer
HEPES pH 7.0	10 mM
NaCl	250 mM
MgCl2	5 mM
DTT	1mM
Tween 20	0.0005

### Sheet: Oligos
Internal Number	Description	Sequence	Type	Source	Benchling link
KW-RNA-001	crRNA-1 - unprocessed	CGUCGCCGUCCAGCUCGACCAGGAUGGGAAGUUGCAUCUGCCUUCUUUUUGAAAGGUAAAAACAACAUCGUCCAUUCCGAC	RNA oligo	this study	https://benchling.com/s/seq-DkJy2wp9FguRUNtJGYN7?m=slm-aGgWEuGxmvyTkmtRANA7
KW-RNA-002	crRNA-1 - processed	CGUCGCCGUCCAGCUCGACCAGGAUGGGAAGUUGCAUCUGCCUUCUUUUUGAAAGGUAAAAACAAC	RNA oligo	this study	https://benchling.com/s/seq-g7YTabeoqr8eCfQ10Qks?m=slm-A2bDevGHc2bR8Rm7cdu5
KW-RNA-003	crRNA-1 - shortened spacer 7nts	AUGGGAAGUUGCAUCUGCCUUCUUUUUGAAAGGUAAAAACAAC	RNA oligo	this study	https://benchling.com/s/seq-JmEiijr8rsQikC0JWEvg?m=slm-uQ0BvRoNoHv5v1i3GgAw
KW-RNA-004	crRNA-1 - shortened spacer 5nts	GGGAAGUUGCAUCUGCCUUCUUUUUGAAAGGUAAAAACAAC	RNA oligo	this study	https://benchling.com/s/seq-WBGK4SM7yCvI7TFIGwh8?m=slm-I3hqGTgSAmUHmXIi2Y29
KW-RNA-005	Target RNA crRNA-1	ACUGGCGUUGUUCCCAUCCUGGUCGAGCUGGACGGCGACGUAAACGGCCA	RNA oligo	this study	https://benchling.com/s/seq-Buy3OeSqRYsHLESgNhgh?m=slm-QEFGjdz21LCBZfiJrsGX
KW-RNA-008	Target RNA crRNA-2	UGUUAUCCGAAAUUUAUCCUCACGGUGUCGUCGGUGGCAAUUGUGAUCGC	RNA oligo	this study	https://benchling.com/s/seq-LOvjoP6ONehhlDDsbza5?m=slm-7mC3KuOnXmaqq1eaRsb0
KW-RNA-009	crRNA-2 - processed	UUGCCACCGACGACACCGUGAGGAUAAAUUGUUGCAUCUGCCUUCUUUUUGAAAGGUAAAAACAAC	RNA oligo	this study	https://benchling.com/s/seq-117rNt4ESIqxA6MosE1j?m=slm-CG2GfyWpFi0eqIShFzLz
KW-RNA-010	crRNA-2 - unprocessed	UUGCCACCGACGACACCGUGAGGAUAAAUUGUUGCAUCUGCCUUCUUUUUGAAAGGUAAAAACAACAUCGUCCAUUCCGAC	RNA oligo	this study	https://benchling.com/s/seq-A2ry1dZ4xNnMR4UR77Q1?m=slm-YWKSsDm4Rf5GsfIxenRT
KW-RNA-011	Target RNA crRNA-3	UAAACUAUUGUCAAUGCCGAAUUUAUGGACACGCCCGAUUUAAGCCAGCA	RNA oligo	this study	https://benchling.com/s/seq-pI7KQTv2HdVIuZCIWobB?m=slm-eo8RV3E96GS3YbrO7GWO
KW-RNA-012	crRNA-3 - processed	AAUCGGGCGUGUCCAUAAAUUCGGCAUUGAGUUGCAUCUGCCUUCUUUUUGAAAGGUAAAAACAAC	RNA oligo	this study	https://benchling.com/s/seq-ILg5ZwkJfJyeKffcegnF?m=slm-ml0dDGGs2cRRSvc3C7UM
KW-RNA-013	crRNA-3 - unprocessed	AAUCGGGCGUGUCCAUAAAUUCGGCAUUGAGUUGCAUCUGCCUUCUUUUUGAAAGGUAAAAACAACAUCGUCCAUUCCGAC	RNA oligo	this study	https://benchling.com/s/seq-qKvavMe8hKNKoEl7JFvt?m=slm-tccvIzn4XjYGWKXQe0nY
KW-pr-610	NB probe	TTCCCATCCTGGTCGAGCTGGACGGCGACG	DNA oligo	this study	-
ODr2_RNA_FAM	Reporter RNA	/56-FAM/rArCrArUrUrGrCrUrGrG/3IABkFQ/	labeled RNA oligo	this study	-

### Sheet: Plasmids
Internal Number	Lab Number	Description	Type	Source	Benchling link	Usage	Cloning Strategy
KW-240	CBS-3167	His-SUMO-TEV-AcrVIB1	plasmid	this study	https://benchling.com/s/seq-D7mS0i7lbNKwe9yQ2Swr?m=slm-BEyBj2DR8DAWl0xTXxD9	protein purification	Golden Gate cloning using CBS-2326 (Addgene #184566) and CBS-2555 for pETM11(pBR322 ori) backbone
KW-241	CBS-3168	His-SUMO-TEV-PbuCas13b	plasmid	this study	https://benchling.com/s/seq-uIR92ZvNFL1eqNdynAzs?m=slm-LPsl2Xc4XT1h6eyopbrk	protein purification	Golden Gate cloning using CBS-1640 (Addgene #184565) and CBS-2555 for pETM11(pBR322 ori) backbone, subsequent Q5 mutagenesis to add FLAG tag
KW-401	CBS-4830	PbuCas13b-FLAG-gRNA-T-deGFP	plasmid	this study	https://benchling.com/s/seq-pnl1qLBgPedlVU6RkGGj?m=slm-E7FC4F1aLrIfTML1P7Z1	WB & NB	Q5 mutagenesis (insertion) based on CBS-3816 (Addgene #184840)
KW-403	CBS-4831	cloDF-J23119-AcrVIB1-His	plasmid	this study	https://benchling.com/s/seq-HHvoYorsH1dBoL2zFECi?m=slm-6SbogXWO6O9MWty46Tal	WB & NB	Gibson Assembly exchanging origin of replication to cloDF ori in CBS-3496 (contains AcrVIB1)
KW-408	CBS-4906	del(PbuCas13b)-gRNA-T-deGFP	plasmid	this study	https://benchling.com/s/seq-7ixg82XvVthYBf0yYgCG?m=slm-9oB8fYOdKgK0IuWGJX8V	WB & NB	Q5 mutagenesis (deletion) based on CBS-3816 (Addgene #184840)
KW-310	CBS-3496	pSC101-J23119-AcrVIB1	plasmid	this study	https://benchling.com/s/seq-F9rIqeeRjiPiWr7iAbjM?m=slm-GPLHEUqwExDp0c4q4vuU	Cloning	AcrVIB1
KW-426	CBS-5266	pCOLA-Duet1-Hisactophilin-TEV-AcrVIB1	plasmid	this study	https://benchling.com/s/seq-mk1rFJonfyLC7d9KPylb?m=slm-t5BdHyCs2qIe9ulUQX5D	protein purification	Golden Gate Cloning using backbone of CBS-5265 and AcrVIB1 of CBS-3496
CJ527	CBS-2555	pETM11 (pBR322 ori)	plasmid	-	https://benchling.com/s/seq-1IeKfD131ZvlBsA3N3eD?m=slm-GEyj9fRiwWRlV34TtFjU	Cloning	backbone protein purification plasmids
PL-001	-	pET28a-Strep-Hisactophilin-TEV-Helical-2_Q580C_T745C	plasmid	this study	https://benchling.com/s/seq-Pmy8J4hdtWjHA2YmSh1E?m=slm-JnLITMaQhf8YXFvShABt	protein purification	Synthetic insert (GenScript) in pET28a (via NcoI / XhoI)
	CBS-6459	pET-24(+)-AcrVIB1-D38/D37-AA-double	plasmid	this study	https://benchling.com/s/seq-OWQs11ri3LAgsh6Rd3sj?m=slm-H4BNIa4gfQgQfzdhYIeM	TXTL	Q5 mutagenesis (mutation) based on CBS-2326
	CBS-6460	pET-24(+)-AcrVIB1-T70A	plasmid	this study	https://benchling.com/s/seq-dJoQXaCtfvO2tBy7HE5E?m=slm-JpcpYMf2qvO9hH3pazHZ	TXTL	Q5 mutagenesis (mutation) based on CBS-2326
	CBS-6508	pBAD-T7-RanCas13b-K599N	plasmid	this study	https://benchling.com/s/seq-EICkNkHSS3JoSfKZiHJW?m=slm-1pyGgtyQzPCRwOH6GJzM	TXTL	Q5 mutagenesis (mutation) based on CBS-3165
	CBS-6512	pBAD-T7-RanCas13b-Y609K	plasmid	this study	https://benchling.com/s/seq-gQuQDK5AuglxnMfLNwhD?m=slm-UWDxysf9YiNLJ9Cf40NY	TXTL	Q5 mutagenesis (mutation) based on CBS-3165
	CBS-6531	pBad33-T7-PbuCas13b-K627A	plasmid	this study	https://benchling.com/s/seq-DaBU8g1SRJQWVCuldNwb?m=slm-Cz88f7z4GBmZgADb235K	TXTL	Q5 mutagenesis (mutation) based on CBS-1640
	CBS-6534	pBad33-T7-PbuCas13b-R662A	plasmid	this study	https://benchling.com/s/seq-XGfV2gKUYnEbOpRI8XzR?m=slm-hXvOHPrLyR5NBXUB5bSG	TXTL	Q5 mutagenesis (mutation) based on CBS-3165
	CBS-6563	pBAD-T7-RanCas13b-R630Q	plasmid	this study	https://benchling.com/s/seq-PeigX3nmF8YoXAqGuKUU?m=slm-28VfEtjOiCpZqNgpywrF	TXTL	Q5 mutagenesis (mutation) based on CBS-3165
	CBS-6580	pBAD-T7-RanCas13b-W627R	plasmid	this study	https://benchling.com/s/seq-idKBTp1KhX4cFgEfjyil?m=slm-mg8czxRoOh0ZfrVqsgae	TXTL	Q5 mutagenesis (mutation) based on CBS-1640
	CBS-6642	pBad33-T7-PbuCas13b-N634A	plasmid	this study	https://benchling.com/s/seq-IRZU3tF0ERj15cLjE6A6?m=slm-QgX7enGf2bzKe2G3s0JM	TXTL	Q5 mutagenesis (mutation) based on CBS-2326
	CBS-6647	pET-24(+)-AcrVIB1-S56A	plasmid	this study	https://benchling.com/s/seq-n9eYe9ct9rXkwEEo8xlY?m=slm-2PSGyPJyREK7u7LBPBYo	TXTL	Q5 mutagenesis (mutation) based on CBS-1640
KW-094	CBS-1640	pBad33-T7-PbuCas13b	plasmid	Addgene (Plasmid #184565)	https://benchling.com/s/seq-6y4QIhDxgcLrT5ENymqn?m=slm-39DeRcX49qIE0wPvmhBA	TXTL
KW-133	CBS-2326	pET-24(+)-AcrVIB1	plasmid	Addgene (Plasmid ##184566)	https://benchling.com/s/seq-lwAyT5Us4wAMKRQsseGS?m=slm-q7yH1gqDcd6aBdVMQ2fa	TXTL
KW-261	CBS-3165	pBad33-T7-RanCas13b	plasmid	Wandera, Alkhnbashi et al., MolCell, 2022	https://benchling.com/s/seq-3qb5DSWYbhE4uSs3xs6Y?m=slm-47PWzR2igQiPHFVVTIRs	TXTL
KW-060	CBS-1323	PbuCas13b gRNA-NT	plasmid	Addgene (Plasmid #184838)	https://benchling.com/s/seq-gNR34F4tEOoqhzZnGIaR?m=slm-KKTQUd8F6Q86Q4zKtSM2	TXTL
KW-057	CBS-1320	PbuCas13b gRNA-1	plasmid	Addgene (Plasmid #184567)	https://benchling.com/s/seq-xiM74oiyN93431LZ7jxo?m=slm-KxDHG4WzT2Vo1TCIzhez	TXTL
KW-075	CBS-011	p70a-T7RNAP	plasmid	Available at Arbor Biosciences	https://benchling.com/s/seq-adHR86SUZvKoklvD0XBb?m=slm-4xNiCMM39JfekNcijXiY	TXTL
KW-090	CBS-338	p70a-deGFP	plasmid	Available at Arbor Biosciences	https://benchling.com/s/seq-HjhOzLHiqiTOLqUOd8Yq?m=slm-DGAGRO2sv8nYonXmnZnT	TXTL
KW-284	CBS-3322	RanCas13b gRNA-1	plasmid	Wandera, Alkhnbashi et al., MolCell, 2022	https://benchling.com/s/seq-gCNX4M8Y7UORL8RFZHx5?m=slm-3m8qU1W9qfew0I1uaEGf	TXTL
KW-288	CBS-3326	RanCas13b gRNA-NT	plasmid	Wandera, Alkhnbashi et al., MolCell, 2022	https://benchling.com/s/seq-3UeSr1JLcscjZDgVkp3C?m=slm-6k353F7TEBLSmzat29X7	TXTL

### Sheet: Strains
Bacterial strains:	Description	Source	Serial #
BL21(DE3) Competent E. coli	Strain used for the in vivo experiments	New England Biolabs	C2527
One Shot TOP10 Chemically Competent E. coli	Cloning host for all the plasmids made in this study	ThermoFischer Scientific	C404010
